# The modified RNA base acp3U is an attachment site for N-glycans in glycoRNA

**DOI:** 10.1101/2023.11.06.565735

**Authors:** Yixuan Xie, Helena Hemberger, Nicholas A. Till, Peiyuan Chai, Christopher P. Watkins, Charlotta G. Lebedenko, Reese M. Caldwell, Benson M. George, Carolyn R. Bertozzi, Benjamin A. Garcia, Ryan A. Flynn

## Abstract

We recently identified glycoRNA—a previously undescribed glycoconjugate—which consists of RNAs modified with secretory N-glycans and presented on the cell surface. While previous work supported a covalent linkage between RNA and glycans, the direct chemical nature of the RNA-glycan connection was not described. Here we develop a sensitive and scalable protocol to detect and characterize native glycoRNAs. Leveraging periodate oxidation and aldehyde ligation (rPAL) and Sequential Window Acquisition of all Theoretical Mass Spectra (SWATH-MS), we identified the modified RNA base 3-(3-amino-3-carboxypropyl)uridine (acp3U) as a site of attachment of N-glycans in glycoRNA. The sensitivity and robustness of rPAL provided the first evidence of a direct glycan-RNA linkage, and its flexibility will enable further characterization of glycoRNA biology.
