## Supplementary material for "The modified RNA base acp3U is an attachment site for N-glycans in glycoRNA": Table S1

### Sheet: Legend
	Table S1. RNA Mass Spectrometry
		Sheet:
		Library for NuMoFinder	Table of compound names, Analyte form, nucleoside type, base type, molecular formula, and fragments searched
		Intensity_K562	MS/MS intensities of the searched RNA PTMs (Column A) across the 6 different samples prepared from K562 small RNA
		Intensity_HEK293	MS/MS intensities of the searched RNA PTMs (Column A) across the 6 different samples prepared from HEK293 small RNA
		MRMHR_targets	Table of compounds, m/z, charge state, and retension times (RT) used

### Sheet: Library for NuMoFinder
Compound Name	Analyte Form	NucleosideType	Base Type	Molecular Formula	Fragment
A	Native	RNA	A	C10O4N5H13	C5N5H5
ac4C	Native	RNA	C	C11O6N3H15	C6O2N3H7
acp3D	Native	RNA	D	C13H21N3O8	C8H13N3O4
acp3U	Native	RNA	U	C13O8N3H19	C8O4N3H11
Am	Native	RNA	A	C11O4N5H15	C5N5H5
C	Native	RNA	C	C9O5N3H13	C4O1N3H5
Cm	Native	RNA	C	C10O5N3H15	C4O1N3H5
D	Native	RNA	D	C9O6N2H14	C4O2N2H6
G	Native	RNA	G	C10O5N5H13	C5O1N5H5
Gm	Native	RNA	G	C11O5N5H15	C5O1N5H5
hm5C	Native	RNA	C	C10O6N3H15	C5O2N3H7
I	Native	RNA	A	C10O4N5H13	C5N5H5
m1A	Native	RNA	A	C11O4N5H15	C6N5H7
m1G	Native	RNA	G	C11O5N5H15	C6O1N5H7
m1I	Native	RNA	I	C11O5N4H14	C6O1N4H6
m2,2G	Native	RNA	G	C12O5N5H17	C7O1N5H9
m2G	Native	RNA	G	C11O5N5H15	C6O1N5H7
m3U	Native	RNA	U	C10O6N2H14	C5O2N2H6
m5C	Native	RNA	U	C10O6N2H14	C5O2N2H6
m6,6A	Native	RNA	A	C12O4N5H17	C7N5H9
m6A	Native	RNA	A	C11O4N5H15	C6N5H7
m6Am	Native	RNA	A	C12O4N5H17	C6N5H7
m7G	Native	RNA	G	C11O5N5H17	C6O1N5H9
mchm5U	Native	RNA	U	C12O9N2H16	C7O5N2H8
mcm5U	Native	RNA	U	C12O8N2H16	C7O4N2H8
mcmo5U	Native	RNA	U	C12O9N2H16	C7O5N2H8
mimG	Native	RNA	yW	C15O5N5H19	C10O1N5H11
ncm5U	Native	RNA	U	C11O7N3H15	C6O3N3H7
t6A	Native	RNA	A	C15O8N6H20	C10O4N6H12
U	Native	RNA	U	C9O6N2H12	C4O2N2H4
Um	Native	RNA	U	C10O6N2H14	C4O2N2H4
Ψ	Native	RNA	Y	C9O6N2H12	C5O2N2H4
yW-72	Native	RNA	yW	C17O7N6H22	C12O3N6H14
yW-86	Native	RNA	yW	C18O7N6H24	C13O3N6H16

### Sheet: Intensity_K562
Nucloeside Name	K562_control_RNase	K562_rPAL_RNase	K562_control_PNGaseF	K562_rPAL_PNGaseF	K562_control_Sialidase_PNGaseF	K562_rPAL_Sialidase_PNGaseF
A	199.987	1.05907e+06	307.549	12488.7	99.6911	347.934
ac4C	N/D	2581.33	N/D	N/D	N/D	N/D
acp3D	N/D	11144.2	N/D	N/D	N/D	N/D
acp3U	N/D	36453.9	N/D	779.492	77.906	2099.97
Am	N/D	696.308	N/D	277.333	N/D	N/D
C	131.45	457949	335.087	13233.4	46.9081	17334.7
Cm	N/D	8615.44	N/D	189.836	N/D	1371.24
D	N/D	3745.41	N/D	N/D	N/D	N/D
G	105.379	413549	192.837	8019.34	35.7374	174.505
Gm	N/D	32515.4	N/D	354.657	N/D	N/D
hm5C	N/D	372.574	N/D	N/D	N/D	N/D
I	N/D	8460.73	N/D	547.415	N/D	N/D
m1A	N/D	2494.73	N/D	306.553	N/D	N/D
m1G	N/D	9046.64	N/D	N/D	N/D	N/D
m1I	N/D	437.758	N/D	N/D	N/D	N/D
m2,2G	N/D	2608.87	N/D	N/D	N/D	N/D
m2G	N/D	62410.8	N/D	356.174	N/D	302.204
m3U	158.01	18762	152.059	170.817	118.414	378.438
m5C	N/D	73691.4	N/D	718.543	N/D	4229.7
m6,6A	N/D	296.963	N/D	N/D	N/D	N/D
m6A	N/D	48187.8	N/D	3025.93	N/D	N/D
m6Am	N/D	1543.97	N/D	N/D	N/D	N/D
m7G	N/D	124.888	N/D	N/D	N/D	N/D
mchm5U	N/D	976.517	N/D	N/D	N/D	N/D
mcm5U	N/D	868.645	N/D	N/D	N/D	N/D
mcmo5U	N/D	1469.46	N/D	N/D	N/D	N/D
mimG	N/D	292.074	N/D	N/D	N/D	N/D
ncm5U	N/D	13837.8	N/D	N/D	N/D	N/D
t6A	N/D	36.053	N/D	1238.96	N/D	N/D
U	544.219	306257	557.231	2618.18	561.104	11099.9
Um	N/D	2424.09	N/D	104.481	335.539	175.264
yW-72	32.0155	81.1382	33.978	121.3	32.6203	N/D
yW-86	54.3968	136.902	68.1096	271.848	129.647	207.452
Ψ	N/D	41095.9	N/D	561.542	N/D	1123.86

### Sheet: Intensity_HEK293
Nucloeside Name	293_control_RNase	293_rPAL_RNase	293_control_PNGaseF	293_rPAL_PNGaseF	293_control__Sialidase_PNGaseF	293_rPAL_Sialidase_PNGaseF
A	909.363	2.39966e+06	122.16	321.412	168.013	203.512
ac4C	N/D	7813.04	N/D	N/D	N/D	N/D
acp3D	N/D	9857.19	N/D	N/D	N/D	N/D
acp3U	N/D	195017	N/D	24.9769	309.808	1336.43
Am	N/D	3827.02	N/D	N/D	N/D	N/D
C	366.033	552309	29.0682	575.692	140.843	12445.8
Cm	N/D	31383.8	N/D	N/D	396.772	794.699
D	N/D	10017	N/D	N/D	N/D	N/D
G	526.693	745880	26.5705	125.063	46.8573	81.2379
Gm	N/D	132710	N/D	N/D	N/D	N/D
hm5C	N/D	2714.1	N/D	N/D	N/D	N/D
I	N/D	21490.6	N/D	N/D	N/D	N/D
m1A	N/D	15769.8	N/D	N/D	N/D	N/D
m1G	N/D	40742.8	N/D	N/D	N/D	N/D
m1I	N/D	6973.47	N/D	N/D	N/D	N/D
m2,2G	N/D	34727.5	N/D	N/D	N/D	N/D
m2G	N/D	163632	N/D	N/D	N/D	180.028
m3U	184.061	40505.9	140.779	144.328	151.775	247.923
m5C	N/D	173714	N/D	N/D	N/D	2357.64
m6,6A	N/D	836.973	N/D	N/D	N/D	N/D
m6A	N/D	405605	N/D	N/D	N/D	N/D
m6Am	N/D	4645.72	N/D	N/D	N/D	N/D
m7G	N/D	1395.98	N/D	N/D	N/D	N/D
mchm5U	N/D	2817.65	N/D	N/D	N/D	N/D
mcm5U	N/D	3054.94	N/D	N/D	N/D	N/D
mcmo5U	N/D	2850.37	N/D	N/D	N/D	N/D
mimG	N/D	256.533	N/D	N/D	N/D	N/D
ncm5U	N/D	24199.2	N/D	N/D	N/D	N/D
t6A	N/D	N/D	N/D	5298.02	N/D	N/D
U	522.981	448077	540.784	570.863	451.301	5466.32
Um	N/D	10830.5	N/D	N/D	1593.23	153.711
yW-72	53.8494	76.5745	61.2527	50.8333	47.3105	N/D
yW-86	N/D	28.8686	N/D	30.0328	113.464	193.79
Ψ	N/D	90008.8	N/D	N/D	N/D	686.903

### Sheet: MRMHR_targets
Target	m/z	Charge	RT
acp3U	346.12	1	20.3
acp3U (O18)	348.13	1	20.3
acp3U_HexNAc	548.22	1	13.6
